# Contrasting dynamics and biotic association networks in estuarine microbenthic communities along an environmental disturbance gradient

**DOI:** 10.1101/2025.01.07.631661

**Authors:** Leire Garate, Anthony A. Chariton, Ion L. Abad-Recio, Andrew Bissett, Anders Lanzén

## Abstract

Estuarine ecosystems experience a range of anthropogenic pressures. Consequently, robust monitoring tools are essential for their management and protection. Utilising environmental DNA in routine monitoring programs enables the inclusion of benthic microorganisms, which are not only good indicators of environmental condition, but also play critical roles in ecosystem functioning. In this study we collect eDNA from sediment samples across time in six estuaries, from the Basque coast (Spain), under varying degrees of disturbance. To identify potential indicators of biotic integrity (environmental health status), we used time series data to examine the prokaryotic microbial communities and consensus networks associated with different levels of pollution. In general, sediment communities were relatively temporally stable, with the moderately and heavily disturbed sites showing more variation. The consensus networks also differed significantly in their topologies, with more impacted estuaries having fewer nodes, edges and connectance, among others, and higher modularity compared to those less impacted. Moreover, the potential keystone taxa and predicted functional profiles differed between consensus networks. This illustrates how modelled association networks can reveal new insights regarding the state of estuarine ecosystems and their potential functional processes.
