## Supplementary Table 1 for "Contrasting dynamics and biotic association networks in estuarine microbenthic communities along an environmental disturbance gradient"

### Sheet: 16SDiversity_merged
Station_timepoint	Filtered reads	Richness	Rarefied richness	Shannon div. (H’)	Pielou evenness (J’)	Simpson div.	Chao1
EBI20_2019-07-14	33501	1401	878.292	5.74968	0.793613	0.98944	1652.34
EBI20_2019-07-30	29369	1487	947.083	5.8676	0.803284	0.990807	1791.95
EBI20_2019-08-13	46669	1389	826.989	5.70382	0.788219	0.988939	1617.22
EBI20_2019-09-05	33943	1256	775.84	5.53445	0.775602	0.987593	1499.6
EBI20_2019-09-13	38894	1509	929.311	5.91806	0.808566	0.992007	1749.55
EBI20_2019-09-30	25797	1337	915.215	5.92892	0.823669	0.992759	1575.94
EBI20_2019-10-11	37568	1326	810.78	5.64532	0.785172	0.98887	1593.06
EBI20_2019-10-28	29198	1573	1015.36	6.08054	0.826077	0.993674	1892.66
EBI20_2019-11-14	71568	1634	872.961	5.87269	0.793737	0.991565	1897.45
EBI20_2019-11-26	39449	1433	836.071	5.79699	0.797657	0.991287	1747.85
EBI20_2019-12-13	35638	1375	844.911	5.81758	0.805067	0.991359	1646.34
EBI20_2020-01-02	46524	1306	778.225	5.80103	0.808537	0.992375	1530.72
EBI20_2020-01-14	43843	1410	830.711	5.86619	0.80898	0.992498	1709.98
EBI20_2020-01-16	43924	1387	821.049	5.78559	0.799678	0.991308	1637.36
EBI20_2020-01-27	46416	1430	823.292	5.77642	0.795056	0.991075	1704.1
EBI20_2020-02-07	42387	1289	774.49	5.70195	0.796182	0.990661	1533.39
EBI20_2020-02-21	47367	1350	782.95	5.79401	0.803846	0.992174	1609.4
EBI20_2020-03-06	31780	1175	744.049	5.64802	0.798981	0.989947	1474.75
EBI20_2020-03-23	66278	1779	949.903	5.98561	0.799808	0.992609	2038.94
EBI20_2020-04-14	44340	1365	817.152	5.76672	0.798836	0.990632	1614.44
EBI20_2020-04-29	49544	1433	838.881	5.81627	0.800309	0.991195	1664.86
EBI20_2020-05-13	55463	1466	835.065	5.77082	0.791576	0.990112	1690.93
EBI20_2020-05-21	52581	1603	926.561	5.99527	0.812408	0.992498	1835.88
EBI20_2020-05-26	54701	1520	883.583	5.81553	0.79377	0.990162	1765.52
EBI20_2020-06-10	29158	1199	786.992	5.67867	0.801026	0.989589	1452.64
EBI20_2020-06-23	58909	1472	845.111	5.72866	0.785352	0.989148	1733.78
EBI20_2020-07-09	46122	1547	941.068	6.00588	0.817787	0.992696	1805.76
EBI20_2020-07-23	42589	1381	852.773	5.83271	0.806674	0.99203	1573.38
EBI20_2020-08-05	111207	1427	752.913	5.66904	0.780501	0.989403	1621.78
EBI20_2020-08-19	33367	1249	805.566	5.72554	0.80301	0.990955	1457.6
Total EBI20	1368094	2672	2612	6	0.761	0.992	2820
ED10_2020-01-15	116039	1928	922.521	6.05134	0.799993	0.994515	2197.28
ED10_2020-02-10	28791	1384	894.232	5.96196	0.824303	0.993721	1686.68
ED10_2020-02-26	23119	1106	774.894	5.76114	0.822021	0.992037	1320.76
ED10_2020-03-09	24257	1508	1026.84	6.16156	0.841911	0.995148	1791.71
ED10_2020-03-24	30247	1433	925.758	5.98942	0.824135	0.994208	1674.37
ED10_2020-04-20	24364	1453	965.147	6.12434	0.841095	0.994721	1831.58
ED10_2020-04-22	6295	976	976	6.00894	0.872953	0.995014	1395.61
ED10_2020-05-11	42242	1695	1036.57	6.26144	0.842107	0.995039	1938.22
ED10_2020-05-21	37543	1695	1119.37	6.45563	0.868224	0.996964	1882.54
ED10_2020-06-03	28651	1505	981.451	6.1273	0.837458	0.994847	1786.05
ED10_2020-06-08	40339	1412	864.229	5.92806	0.817351	0.99377	1614.9
ED10_2020-06-19	66048	1591	847.647	5.87603	0.797061	0.993007	1870.09
ED10_2020-07-02	27579	1284	822.645	5.67551	0.792919	0.990237	1558.68
ED10_2020-07-21	126909	2060	984.157	6.08558	0.797538	0.994136	2308.14
ED10_2020-08-05	65782	1682	909.807	5.97883	0.804932	0.993929	1896.47
ED10_2020-08-20	66113	1612	871.632	5.87077	0.794934	0.991811	1830.23
ED10_2020-09-01	89981	2055	1050.27	6.23255	0.817058	0.995095	2292.86
ED10_2020-09-16	38561	1629	973.142	6.06346	0.81986	0.994008	1919.41
ED10_2020-10-02	16703	982	688.185	5.12871	0.744414	0.978705	1338.45
ED10_2020-10-16	35052	1701	1047.46	5.81811	0.782112	0.979264	1960.12
ED10_2020-11-19	81527	1691	863.899	5.86724	0.789342	0.992835	1908.64
ED10_2020-11-25	42869	1440	863.363	5.89265	0.810276	0.993376	1669.97
Total ED10	1059011	2875	2875	6.67	0.838	0.997	3035
EO10_2019-08-21	96594	1831	944.928	5.72628	0.762222	0.982025	2030.83
EO10_2019-09-13	167266	2280	1126.91	6.32117	0.81754	0.994506	2528.39
EO10_2019-09-30	75926	1902	1030.52	6.07525	0.804598	0.99376	2089.41
EO10_2019-10-11	62489	1792	1041.94	6.17916	0.824868	0.99454	2022.57
EO10_2019-10-28	71909	1962	1045.6	6.23424	0.822273	0.99559	2204.78
EO10_2019-11-11	34190	1683	1083.89	6.21876	0.837167	0.994457	1907.38
EO10_2019-11-25	72806	2010	1164.58	6.38027	0.838859	0.995396	2148.87
EO10_2019-12-13	84450	1698	940.69	5.89452	0.792572	0.99069	1803.08
EO10_2020-01-02	101143	1640	816.931	5.71834	0.772493	0.989143	1818.13
EO10_2020-01-16	29936	1578	980.203	5.93211	0.805565	0.99061	1879.93
EO10_2020-01-21	29752	1798	1144.86	6.296	0.840091	0.994591	2117.59
EO10_2020-02-10	62046	1828	1034.79	6.15208	0.819078	0.993289	1998.99
EO10_2020-02-21	8918	1117	989.127	5.92323	0.843957	0.992115	1490.84
EO10_2020-03-06	117278	1663	824.906	5.76423	0.77723	0.98958	1816.44
EO10_2020-03-18	109747	1730	880.506	5.81531	0.779963	0.990742	1858.53
EO10_2020-03-20	90435	1812	948.897	5.98877	0.79827	0.992172	1949.23
EO10_2020-04-14	78268	1703	969.645	6.08205	0.817463	0.992953	1817.18
EO10_2020-04-28	91827	1697	887.597	5.95524	0.800799	0.99239	1847.75
EO10_2020-04-29	61265	1759	1023.22	6.20242	0.830032	0.99428	1948.88
EO10_2020-05-12	90431	1680	900.711	5.93516	0.799181	0.991083	1839.76
EO10_2020-05-21	91158	1638	867.542	5.82031	0.786398	0.990076	1770.98
EO10_2020-05-28	70563	1592	902.904	5.93363	0.804806	0.990951	1735.11
EO10_2020-06-10	75833	1881	1036.74	6.18509	0.820352	0.993582	2071.77
EO10_2020-06-23	117774	2222	1167.07	6.45853	0.8381	0.996334	2428.48
EO10_2020-07-09	56571	1839	1094.59	6.26355	0.833254	0.994613	2023.87
EO10_2020-07-21	57738	1738	1020.15	6.14683	0.823918	0.994351	1932.98
EO10_2020-08-05	53440	1697	1005.9	6.12044	0.823014	0.994141	1865.51
EO10_2020-08-19	32807	1581	1009.7	6.02484	0.817946	0.991463	1800.7
EO10_2020-09-02	41900	1692	1044.14	6.14545	0.826706	0.992775	1911.39
EO10_2020-09-17	25480	1569	1060.84	6.16945	0.838447	0.994509	1837.6
EO10_2020-10-02	13181	1467	1164.66	6.2322	0.854783	0.994022	1777.8
Total EO10	2173121	3020	2905	6.4	0.8	0.997	3117
EOI15_2019-08-21	64472	1382	765.385	5.60646	0.775307	0.985504	1643.98
EOI15_2019-09-13	84804	1392	710.636	5.40236	0.746338	0.97849	1653.47
EOI15_2019-10-23	40048	1211	725.734	5.52222	0.777864	0.984457	1467.36
EOI15_2019-11-08	34901	1405	857.293	5.51252	0.760579	0.973414	1657.52
EOI15_2019-11-28	44013	1365	832.118	5.58306	0.773394	0.98006	1597.84
EOI15_2020-01-21	50132	912	573.912	5.12369	0.751755	0.980349	1010.07
EOI15_2020-02-07	37038	1126	703.23	5.299	0.754152	0.973982	1335.77
EOI15_2020-03-26	65904	1224	615.431	4.54138	0.638742	0.919036	1521.08
EOI15_2020-04-23	52160	1148	614.097	4.62443	0.656341	0.934782	1369.04
EOI15_2020-05-15	55336	1083	704.379	5.53308	0.791855	0.986027	1162.85
EOI15_2020-06-09	47681	870	530.469	4.86189	0.718312	0.962784	1077.87
EOI15_2020-07-02	49652	1093	642.918	5.27955	0.754579	0.978956	1310.28
EOI15_2020-07-15	102687	1038	510.601	4.77991	0.688247	0.966185	1271.96
EOI15_2020-07-28	78874	998	553.952	4.94042	0.715407	0.964768	1161.99
EOI15_2020-08-14	64857	980	561.263	5.13717	0.745863	0.979013	1165.48
EOI15_2020-09-01	120991	1182	574.664	5.17063	0.730835	0.979518	1409.65
EOI15_2020-09-23	74127	942	521.842	4.89392	0.714649	0.971466	1113.86
EOI15_2020-10-09	63958	870	496.273	4.87973	0.720948	0.968409	1045.3
EOI15_2020-10-22	62069	870	501.258	4.85257	0.716935	0.969953	1036.83
EOI15_2020-11-05	81976	965	513.041	4.9003	0.713069	0.972746	1130.04
EOI15_2020-12-02	78298	1037	552.181	5.29814	0.762972	0.988824	1192.11
EOI15_2021-02-09	53276	1234	694.403	5.34773	0.751295	0.980482	1501.3
Total EOI15	1407254	2309	2223	5.3	0.684	0.9754	2537
EOK05_2020-02-07	125412	1122	372	2.95	0.420	0.813	1484
EOK05_2020-02-21	52637	1189	629	4.63	0.654	0.945	1401
EOK05_2020-02-26	61688	1193	600	4.27	0.602	0.916	1398
EOK05_2020-03-10	32428	1048	662	5.21	0.749	0.979	1246
EOK05_2020-03-23	84644	1333	688	5.18	0.721	0.976	1532
EOK05_2020-04-17	62790	961	470	3.41	0.496	0.851	1159
EOK05_2020-04-27	79345	1108	526	3.77	0.538	0.856	1303
EOK05_2020-05-11	63335	1264	696	5.19	0.727	0.969	1465
EOK05_2020-05-22	58526	1063	565	4.72	0.677	0.949	1355
EOK05_2020-05-27	43785	1064	632	4.67	0.670	0.942	1227
EOK05_2020-06-09	51915	1311	765	5.15	0.718	0.962	1490
EOK05_2020-06-18	54384	1046	588	4.32	0.622	0.913	1244
EOK05_2020-07-02	29704	993	651	5.04	0.730	0.965	1164
EOK05_2020-07-17	39860	908	528	3.92	0.576	0.883	1083
EOK05_2020-07-27	25501	1053	715	5.01	0.720	0.948	1247
EOK05_2020-08-06	44308	1341	812	5.80	0.805	0.991	1563
EOK05_2020-09-02	62076	1446	760	5.45	0.749	0.977	1737
EOK05_2020-09-16	35381	1139	723	5.57	0.792	0.988	1346
EOK05_2020-09-29	115554	1500	748	5.24	0.717	0.972	1680
EOK05_2020-10-29	41496	1224	745	5.54	0.780	0.987	1404
EOK05_2020-11-19	36584	1141	663	4.41	0.626	0.915	1382
EOK05_2021-01-25	41545	1020	604	5.09	0.735	0.982	1211
Total EOK05	1242898	2314	2267	5.05	0.651	0.95	2576
EU08_2019-09-13	33657	1385	833.948	5.63537	0.779071	0.988676	1718.62
EU08_2019-09-30	12456	978	778.234	5.47761	0.795527	0.987784	1285.72
EU08_2019-10-11	30114	1347	860.67	5.80276	0.805308	0.991871	1655.1
EU08_2019-10-17	43489	1386	793.492	5.58733	0.772351	0.988094	1616.48
EU08_2019-10-28	27477	1308	832.223	5.72372	0.797591	0.991378	1641.77
EU08_2019-11-12	32110	1535	926.76	5.90013	0.804239	0.992815	1876.65
EU08_2019-11-26	13654	1227	959.268	5.94518	0.835898	0.992768	1543.83
EU08_2019-12-13	31095	1425	898.841	5.94249	0.818308	0.993533	1725.19
EU08_2020-01-02	26800	1390	887.837	5.84513	0.807666	0.991678	1752.32
EU08_2020-01-16	34516	1631	998.115	5.92873	0.80151	0.991586	1898.06
EU08_2020-01-27	62052	1782	971.836	6.01576	0.803656	0.993286	2040.19
EU08_2020-02-07	30676	1485	928.464	5.88397	0.805673	0.991807	1775.77
EU08_2020-02-21	38810	1625	956.721	5.9645	0.806748	0.992768	1951.78
EU08_2020-03-06	23345	1392	948.924	5.96796	0.824476	0.993007	1698.13
EU08_2020-03-18	36159	1556	940.346	5.99085	0.815095	0.993795	1813.17
EU08_2020-04-14	174844	2115	1003.25	6.14278	0.802263	0.994945	2319.8
EU08_2020-04-28	30549	1467	956.096	6.09873	0.836477	0.995167	1736.79
EU08_2020-05-12	29520	1534	991.283	6.10405	0.832109	0.994498	1799.01
EU08_2020-05-21	42749	1562	944.162	6.03433	0.820582	0.993717	1790.7
EU08_2020-05-28	21296	1272	881.907	5.88631	0.823451	0.992984	1548.95
EU08_2020-06-10	28325	1414	923.249	5.95257	0.820571	0.993341	1685.82
EU08_2020-06-23	20490	1239	891.238	5.89895	0.828265	0.992488	1473.75
EU08_2020-07-09	26876	1314	853.26	5.78042	0.804979	0.991713	1603.91
EU08_2020-07-21	32506	1340	832.734	5.77285	0.801737	0.991664	1649.78
EU08_2020-08-05	28241	1295	831.402	5.74631	0.801856	0.991412	1594.26
EU08_2020-08-20	30195	1269	806.157	5.67531	0.794196	0.990736	1552.73
EU08_2020-09-02	29241	1246	778.328	5.49576	0.771044	0.986157	1554.72
EU08_2020-09-17	23525	1125	774.765	5.62696	0.800929	0.990433	1358.96
EU08_2020-10-02	22720	1497	1022.55	5.99337	0.81975	0.991771	1768.6
EU08_2020-10-29	22995	1290	890.55	5.9021	0.824039	0.993003	1581.14
EU08_2020-11-19	30554	1448	896.502	5.80422	0.797509	0.991277	1751.28
Total EU08	1071036	2848	2845	6.19	0.779	0.994	2972
Grand total	9786601
